# Cell-context dependent in silico organelle localization in label-free microscopy images

**DOI:** 10.1101/2024.11.10.622841

**Authors:** Nitsan Elmalam, Assaf Zaritsky

## Abstract

In silico labeling prediction of organelle fluorescence from label-free microscopy images has the potential to revolutionize our understanding of cells as integrated complex systems. However, out-of-distribution data caused by changes in the intracellular organization across cell types, cellular processes or perturbations, can lead to altered label-free images and impaired in silico labeling. We demonstrated that incorporating biological meaningful cell contexts, via a context-dependent model that we call CELTIC, enhanced in silico labeling prediction and enabled downstream analysis of out-of-distribution data such as cells undergoing mitosis, and cells located at the edge of the colony. These results suggest a link between cell context and intracellular organization. Using CELTIC to generate single cell images transitioning between different contexts enabled us to overcome inter-cell variability toward integrated characterization of organelles’ alterations in cellular organization. The explicit inclusion of context has the potential to harmonize multiple datasets, paving the way for generalized in silico labeling foundation models.
