## Supplementary material for "Cell-context dependent in silico organelle localization in label-free microscopy images": Table S1

### Sheet: TABLE S1
Organelle	Protein	Train-Validation-Test (in number of FOVs)	Iterations	PCC (median)	PCC (mean)
Endoplasmic-reticulum	SEC61B	56-8-16	60000	0.703	0.709
Golgi	ST6GAL1	56-8-16	60000	0.225	0.22
Mitochondria	TOMM20	56-8-16	60000	0.731	0.723
Nuclear-envelope	LMNB1	56-8-16	60000	0.873	0.872
Actin-filaments	ACTB	56-8-16	60000	0.774	0.777
Microtubules	TUBA1B	56-8-16	60000	0.793	0.794
