## Supplementary material for "Cell-context dependent in silico organelle localization in label-free microscopy images": Table S2

### Sheet: TABLE S2
Protein / Organelle	Tested FOVs / Cells	Category	Population	Cell Count	%	PCC	PCC Diff.	p-value	Significance
SEC61B / Endoplasmic-reticulum	100 / 1191	Stage	Mitosis	52	0.0436608	0.534	-0.142	7.1e-18	***
			Interphase	1139	0.956339	0.676
		Location	Edge	33	0.0277078	0.66	-0.01	0.15
			Interior	1158	0.972292	0.67
		Volume	Small	43	0.0361041	0.646	-0.024	0.023	*
			Medium-Large	1148	0.963896	0.67
		Neighborhood Density	Sparse	59	0.0495382	0.649	-0.022	0.27
			Dense	1132	0.950462	0.671
ST6GAL1 / Golgi	100 / 1132	Stage	Mitosis	46	0.040636	0.092	-0.147	1.1e-17	***
			Interphase	1086	0.959364	0.239
		Location	Edge	21	0.0185512	0.261	0.028	-
			Interior	1111	0.981449	0.233
		Volume	Small	23	0.020318	0.203	-0.031	0.089
			Medium-Large	1109	0.979682	0.234
		Neighborhood Density	Sparse	59	0.0521201	0.208	-0.027	0.024	*
			Dense	1073	0.94788	0.235
TOMM20 / Mitochondria	100 / 1299	Stage	Mitosis	70	0.0538876	0.642	-0.084	6.3e-19	***
			Interphase	1229	0.946112	0.726
		Location	Edge	15	0.0115473	0.738	0.016	-
			Interior	1284	0.988453	0.722
		Volume	Small	35	0.0269438	0.689	-0.034	0.0056	**
			Medium-Large	1264	0.973056	0.723
		Neighborhood Density	Sparse	48	0.0369515	0.703	-0.019	0.015	*
			Dense	1251	0.963048	0.722
LMNB1 / Nuclear-envelope	100 / 1116	Stage	Mitosis	48	0.0430108	0.595	-0.289	1.3e-27	***
			Interphase	1068	0.956989	0.884
		Location	Edge	11	0.00985663	0.918	0.047	-
			Interior	1105	0.990143	0.871
		Volume	Small	22	0.0197133	0.82	-0.053	1.6e-05	***
			Medium-Large	1094	0.980287	0.873
		Neighborhood Density	Sparse	53	0.047491	0.826	-0.048	0.00057	***
			Dense	1063	0.952509	0.874
ACTB / Actin-filaments	100 / 1575	Stage	Mitosis	76	0.048254	0.586	-0.192	1.2e-35	***
			Interphase	1499	0.951746	0.778
		Location	Edge	32	0.0203175	0.699	-0.071	6.9e-08	***
			Interior	1543	0.979683	0.77
		Volume	Small	19	0.0120635	0.712	-0.057	0.0086	**
			Medium-Large	1556	0.987937	0.769
		Neighborhood Density	Sparse	49	0.0311111	0.729	-0.041	1.2e-05	***
			Dense	1526	0.968889	0.77
TUBA1B / Microtubules	100 / 1309	Stage	Mitosis	65	0.0496562	0.448	-0.341	1.3e-32	***
			Interphase	1244	0.950344	0.789
		Location	Edge	71	0.0542399	0.76	-0.013	0.0003	***
			Interior	1238	0.94576	0.773
		Volume	Small	30	0.0229183	0.74	-0.033	0.00085	***
			Medium-Large	1279	0.977082	0.773
		Neighborhood Density	Sparse	87	0.0664629	0.763	-0.01	0.0087	**
			Dense	1222	0.933537	0.773
