## Supplementary material for "Cell-context dependent in silico organelle localization in label-free microscopy images": Table S3

### Sheet: TABLE S3
Organelle	DAFT Bottleneck	Rare Population	Sample Size	Mean PCC (CELTIC)	Mean PCC (U-NET)	Mean Δ PCC	Std. Δ PCC	p-value	Signficance
Endoplasmic-reticulum	48	All	1191	0.671299	0.664508	0.006791	0.034118	6.62e-17	***
		Stage: Mitosis	52	0.536597	0.528222	0.008375	0.063833	0.070063
		Location: Edge	33	0.646197	0.625874	0.020323	0.093095	0.202986
		Volume: Small	43	0.642833	0.617093	0.02574	0.039251	3.76e-06	***
		Neighborhood Density: Sprase	59	0.653767	0.635895	0.017872	0.06014	0.006238	**
Golgi	48	All	1132	0.237031	0.211667	0.025364	0.08103	8.55e-26	***
		Stage: Mitosis	46	0.087882	0.060503	0.027379	0.046745	2.52e-06	***
		Location: Edge	21	0.295471	0.241668	0.053803	0.053625	0.000121	***
		Volume: Small	23	0.214979	0.199932	0.015047	0.096423	0.164703
		Neighborhood Density: Sprase	59	0.226671	0.194632	0.032039	0.081154	0.002064	**
Mitochondria	48	All	1299	0.713403	0.71012	0.003283	0.025559	3.06e-08	***
		Stage: Mitosis	70	0.64305	0.633916	0.009134	0.022196	0.00072	***
		Location: Edge	15	0.715942	0.717711	-0.001769	0.021515	0.619232
		Volume: Small	35	0.673534	0.667895	0.005639	0.031244	0.167038
		Neighborhood Density: Sprase	48	0.69141	0.689201	0.002209	0.029166	0.275899
Nuclear-envelope	32	All	1116	0.874903	0.863353	0.01155	0.02705	5.99e-72	***
		Stage: Mitosis	48	0.570684	0.534289	0.036395	0.086212	0.006159	**
		Location: Edge	11	0.924264	0.91078	0.013484	0.010127	0.002441	**
		Volume: Small	22	0.815796	0.788494	0.027302	0.054932	0.027123	*
		Neighborhood Density: Sprase	53	0.832776	0.811074	0.021702	0.043987	3.59e-05	***
Actin-filaments	12	All	1575	0.785777	0.788314	-0.002537	0.022952	1
		Stage: Mitosis	76	0.652039	0.640817	0.011222	0.03724	0.007696	**
		Location: Edge	32	0.687373	0.688116	-0.000743	0.023937	0.674426
		Volume: Small	19	0.763137	0.760557	0.00258	0.026234	0.507839
		Neighborhood Density: Sprase	49	0.743786	0.744301	-0.000515	0.023343	0.52358
Microtubules	4	All	1309	0.787183	0.773845	0.013338	0.086166	2.31e-08	***
		Stage: Mitosis	65	0.52266	0.319537	0.203123	0.307196	3.24e-07	***
		Location: Edge	71	0.757205	0.734974	0.022231	0.042294	7.59e-06	***
		Volume: Small	30	0.762201	0.764749	-0.002548	0.028867	0.693997
		Neighborhood Density: Sprase	87	0.770676	0.759307	0.011369	0.044581	0.015609	*
