## Supplementary material for "Cell-context dependent in silico organelle localization in label-free microscopy images": Table S4

### Sheet: TABLE S4
Organelle	Rare Population	Sample Size	Shuffled Context	Random Shuffles	Mean PCC Without Shuffle	Mean PCC After Shuffle	Δ PCC	p-value	Significance
Endoplasmic-reticulum	Stage: Mitosis	52	Stage	10	0.537	0.5255	0.0115	9.97e-13	***
			Location	10	0.537	0.5362	0.0008	0.005354	**
			Shape	10	0.537	0.5292	0.0078	1.33e-05	***
			Neighborhood Density	10	0.537	0.5343	0.0027	4.27e-06	***
	Location: Edge	33	Stage	10	0.646	0.6462	-0.0002	0.778334
			Location	10	0.646	0.6261	0.0199	2.64e-10	***
			Shape	10	0.646	0.6502	-0.0042	0.999339
			Neighborhood Density	10	0.646	0.648	-0.002	0.999997
	Volume: Small	43	Stage	10	0.643	0.6421	0.0009	0.027137	*
			Location	10	0.643	0.6427	0.0003	0.040563	*
			Shape	10	0.643	0.624	0.019	6.28e-08	***
			Neighborhood Density	10	0.643	0.642	0.001	0	***
	Neighborhood Density: Sprase	59	Stage	10	0.654	0.6533	0.0007	0.004767	**
			Location	10	0.654	0.6494	0.0046	1.55e-05	***
			Shape	10	0.654	0.6468	0.0072	2.62e-07	***
			Neighborhood Density	10	0.654	0.6539	0.0001	0.171718
Golgi	Stage: Mitosis	46	Stage	10	0.088	0.0578	0.0302	8.07e-13	***
			Location	10	0.088	0.088	0
			Shape	10	0.088	0.0839	0.0041	1.89e-07	***
			Neighborhood Density	10	0.088	0.088	0
	Location: Edge	21	Stage	10	0.295	0.2917	0.0033	0.009441	**
			Location	10	0.295	0.2948	0.0002	0.083925
			Shape	10	0.295	0.2876	0.0074	0.003645	**
			Neighborhood Density	10	0.295	0.296	-0.001	0.999956
	Volume: Small	23	Stage	10	0.215	0.2109	0.0041	0.007135	**
			Location	10	0.215	0.2151	-0.0001	0.660845
			Shape	10	0.215	0.2054	0.0096	0.001363	**
			Neighborhood Density	10	0.215	0.2153	-0.0003	0.959437
	Neighborhood Density: Sprase	59	Stage	10	0.227	0.2236	0.0034	0.004471	**
			Location	10	0.227	0.2271	-0.0001	0.828282
			Shape	10	0.227	0.2255	0.0015	0.026089	*
			Neighborhood Density	10	0.227	0.2269	0.0001	0.171718
Mitochondria	Stage: Mitosis	70	Stage	10	0.643	0.6385	0.0045	3.18e-10	***
			Location	10	0.643	0.643	0
			Shape	10	0.643	0.6414	0.0016	2.12e-06	***
			Neighborhood Density	10	0.643	0.643	0
	Location: Edge	15	Stage	10	0.716	0.7159	0.0001	0.171718
			Location	10	0.716	0.714	0.002	0	***
			Shape	10	0.716	0.7189	-0.0029	0.997834
			Neighborhood Density	10	0.716	0.716	0
	Volume: Small	35	Stage	10	0.674	0.6738	0.0002	0.083925
			Location	10	0.674	0.6739	0.0001	0.171718
			Shape	10	0.674	0.6736	0.0004	0.13475
			Neighborhood Density	10	0.674	0.674	-1.11e-16
	Neighborhood Density: Sprase	48	Stage	10	0.691	0.6912	-0.0002	0.828282
			Location	10	0.691	0.691	0
			Shape	10	0.691	0.6923	-0.0013	0.993362
			Neighborhood Density	10	0.691	0.691	0
Nuclear-envelope	Stage: Mitosis	48	Stage	10	0.571	0.4974	0.0736	5.38e-12	***
			Location	10	0.571	0.571	0	0.5
			Shape	10	0.571	0.5701	0.0009	0.280893
			Neighborhood Density	10	0.571	0.5704	0.0006	0.108597
	Location: Edge	11	Stage	10	0.924	0.921	0.003	0.026089	*
			Location	10	0.924	0.915	0.009	0	***
			Shape	10	0.924	0.9215	0.0025	2.24e-05	***
			Neighborhood Density	10	0.924	0.9244	-0.0004	0.981606
	Volume: Small	22	Stage	10	0.816	0.8119	0.0041	0.053331
			Location	10	0.816	0.8154	0.0006	0.129893
			Shape	10	0.816	0.8007	0.0153	8.21e-08	***
			Neighborhood Density	10	0.816	0.8145	0.0015	4.27e-06	***
	Neighborhood Density: Sprase	53	Stage	10	0.833	0.8218	0.0112	2.97e-06	***
			Location	10	0.833	0.831	0.002	0	***
			Shape	10	0.833	0.8312	0.0018	2.5e-05	***
			Neighborhood Density	10	0.833	0.8312	0.0018	1.4e-07	***
Actin-filaments	Stage: Mitosis	76	Stage	10	0.652	0.6065	0.0455	8.21e-16	***
			Location	10	0.652	0.6518	0.0002	0.083925
			Shape	10	0.652	0.6473	0.0047	0.001264	**
			Neighborhood Density	10	0.652	0.6521	-0.0001	0.828282
	Location: Edge	32	Stage	10	0.687	0.6854	0.0016	0.030606	*
			Location	10	0.687	0.6956	-0.0086	1
			Shape	10	0.687	0.6851	0.0019	0.013634	*
			Neighborhood Density	10	0.687	0.6874	-0.0004	0.981606
	Volume: Small	19	Stage	10	0.763	0.7588	0.0042	0.017148	*
			Location	10	0.763	0.7625	0.0005	0.088634
			Shape	10	0.763	0.7534	0.0096	4.39e-05	***
			Neighborhood Density	10	0.763	0.7633	-0.0003	0.903289
	Neighborhood Density: Sprase	49	Stage	10	0.744	0.7417	0.0023	0.000444	***
			Location	10	0.744	0.7469	-0.0029	1
			Shape	10	0.744	0.7393	0.0047	5.49e-06	***
			Neighborhood Density	10	0.744	0.7449	-0.0009	0.998068
Microtubules	Stage: Mitosis	65	Stage	10	0.523	-0.0717	0.5947	8.32e-16	***
			Location	10	0.523	0.5211	0.0019	0.093261
			Shape	10	0.523	0.4929	0.0301	0.002025	**
			Neighborhood Density	10	0.523	0.522	0.001	0.001886	**
	Location: Edge	71	Stage	10	0.757	0.7289	0.0281	0.0003	***
			Location	10	0.757	0.7091	0.0479	1.22e-13	***
			Shape	10	0.757	0.7547	0.0023	0.00031	***
			Neighborhood Density	10	0.757	0.757	1.11e-16
	Volume: Small	30	Stage	10	0.762	0.7497	0.0123	0.020218	*
			Location	10	0.762	0.7594	0.0026	0.00313	**
			Shape	10	0.762	0.7556	0.0064	3.71e-05	***
			Neighborhood Density	10	0.762	0.762	-1.11e-16
	Neighborhood Density: Sprase	87	Stage	10	0.771	0.7504	0.0206	1.47e-05	***
			Location	10	0.771	0.7503	0.0207	7.13e-14	***
			Shape	10	0.771	0.7672	0.0038	9.61e-06	***
			Neighborhood Density	10	0.771	0.77	0.001	0	***
